# Conservation of molecular responses upon viral infection in the non-vascular plant *Marchantia polymorpha*

**DOI:** 10.1101/2023.11.06.565823

**Authors:** Eric Ros-Moner, Tamara Jiménez-Góngora, Luis Villar-Martín, Lana Vogrinec, Víctor M. González-Miguel, Denis Kutnjak, Ignacio Rubio-Somoza

**Affiliations:** Molecular Reprogramming and Evolution (MoRE) Laboratory, Centre for Research in Agricultural Genomics (CRAG), CSIC-IRTA-UAB-UB, Campus UAB-Edifci CRAG. 08193 Cerdanyola del Vallés, Spain; National Institute of Biology, Department of Biotechnology and Systems Biology, Ljubljana, Slovenia; Jožef Stefan International Postgraduate School, Ljubljana, Slovenia; Data Analysis area, Bioinformatics Core Unit, Centre for Research in Agricultural Genomics (CRAG), CSIC-IRTA-UAB-UB, Campus UAB-Edifci CRAG. 08193 Cerdanyola del Vallés, Spain; Consejo Superior de Investigaciones Científicas (CSIC), Barcelona 08001, Spain

## Abstract

After plants transitioned from water to land around 450 million years ago, they faced novel pathogenic microbes. Their colonization of diverse habitats was driven by anatomical innovations like roots, stomata, and vascular tissue, which became central to plant-microbe interactions. However, the impact of these innovations on plant immunity and pathogen infection strategies remains poorly understood. Here, we explore plant-virus interactions in the bryophyte *Marchantia polymorpha* to gain insights into the evolution of these relationships. Virome analysis reveals that *Marchantia* is predominantly associated with RNA viruses. Comparative studies with tobacco mosaic virus (TMV) show that *Marchantia* shares core defense responses with vascular plants but also exhibits unique features, such as a sustained wound response preventing viral spread. Additionally, general defense responses in Marchantia are equivalent to those restricted to vascular tissues in Nicotiana, suggesting that evolutionary acquisition of developmental innovations results in re-routing of defense responses in vascular plants.
