## Supplementary data 1 for "Conservation of molecular responses upon viral infection in the non-vascular plant *Marchantia polymorpha*"

### Sheet: BioSample SAMN37631837
Supplementary Data 1A: Detection of viral sequences of known viruses for BioSample SAMN37631837. Results of reads mapping to NCBI viral RefSeq database. Hits with more than 10% of refrence genome covered by reads and consensus sequence length longer than 1000 bp are shown.
Reference name	Reference sequence (NCBI GenBank)	Average mapping depth (x)	Total read count	% of reference covered	Consensus length	Reference length	Remark
Botrytis cinerea mitovirus 1	NC_011372	22.06	412	0.971826	2725	2804	posible environmental contamination: fungi-associated
Grapevine associated narnavirus-1	NC_028473	8.21	155	0.925357	2529	2733	posible environmental contamination: fungi-associated
Tobacco mosaic virus	NC_001367	85.97	3730	0.915872	5857	6395	plant virus: laboratory contamination (contains GFP)
Botrytis cinerea mitovirus 3	NC_028472	18.13	357	0.913758	2670	2922	posible environmental contamination: fungi-associated
Botrytis cinerea mitovirus 4	NC_028474	10.27	197	0.886561	2454	2768	posible environmental contamination: fungi-associated
Potato virus X	NC_011620	7.93	344	0.885781	5700	6435	plant virus: possible laboratory contamination
Hubei picorna-like virus 51	NC_033226	9.76	583	0.867602	7726	8905	associated with dragonfly source material in previous metagenomic study
Sclerotinia sclerotiorum mitovirus 3	NC_028475	6.29	110	0.614826	1609	2617	posible environmental contamination: fungi-associated
Ligustrum necrotic ringspot virus	NC_010305	4.58	259	0.568117	4779	8412	plant virus: M. polymorpha infecting or associated with coisolated plant debris
Botrytis cinerea mitovirus 2	NC_028471	3.48	58	0.485382	1212	2497	posible environmental contamination: fungi-associated
Plum pox virus	NC_001445	2.03	136	0.428293	4172	9741	plant virus: possible laboratory contamination
Soybean leaf-associated ourmiavirus 1	NC_043521	3.44	175	0.400997	1207	3010	plant virus: M. polymorpha infecting or associated with coisolated plant debris
Japanese holly fern mottle virus	NC_013134	3.11	62	0.381111	1146	3007	plant virus: M. polymorpha infecting or associated with coisolated plant debris
Turnip yellows virus	NC_003743	1.37	52	0.330792	1866	5641	plant virus: M. polymorpha infecting or associated with coisolated plant debris
Brassica yellows virus	NC_016038	2.25	88	0.210731	1194	5666	plant virus: M. polymorpha infecting or associated with coisolated plant debris
Japanese holly fern mottle virus	NC_013133	1.01	43	0.172608	1075	6228	plant virus: M. polymorpha infecting or associated with coisolated plant debris

### Sheet: BioSample SAMN40978195
Supplementary Data 1B: Detection of viral sequences of known viruses for BioSample SAMN40978195. Results of reads mapping to NCBI viral RefSeq database. Hits with more than 10% of refrence genome covered by reads and consensus sequence length longer than 1000 bp are shown.
Reference name	Reference sequence (NCBI GenBank)	Average mapping depth (x)	Total read count	% of reference covered	Consensus length	Reference length	Remark
Coniothyrium diplodiella negative-stranded RNA virus 1	NC_078856	134.21	1092	0.894737	1071	1197	posible environmental contamination: fungi-associated
Tobacco mosaic virus	NC_001367	12.33	528	0.889445	5688	6395	plant virus: possible laboratory contamination or M. polymorpha infecting or associated with coisolated plant debris
Plasmopara viticola lesion associated ourmia-like virus 53	NC_076783	10.64	195	0.884643	2431	2748	posible environmental contamination: oomycete-associated
ssRNA phage SRR6960799_38	NC_074458	16.73	424	0.881965	3340	3787	posible environmental contamination: bacteriophage
Escherichia phage phiX174	NC_001422	2.07	74	0.851095	4584	5386	posible environmental contamination: bacteriophage
Alternaria arborescens mitovirus 1	NC_030747	11.39	190	0.805267	2018	2506	posible environmental contamination: fungi-associated
Tobacco mild green mosaic virus	NC_001556	8.15	347	0.707632	4497	6355	plant virus: M. polymorpha infecting or associated with coisolated plant debris
Phoma matteucciicola ourmia-like virus 1	NC_076447	6.3	115	0.656166	1708	2603	posible environmental contamination: fungi-associated
Fusarium poae narnavirus 2	NC_030866	4.27	60	0.586173	1204	2054	posible environmental contamination: fungi-associated
Apple ourmia-like virus 2	NC_076731	4.74	82	0.499222	1283	2570	posible environmental contamination: suggested to be fungi-associated
Alternaria brassicicola mitovirus	NC_076575	3.09	53	0.459298	1151	2506	posible environmental contamination: fungi-associated
ssRNA phage Gerhypos.2_41	NC_073844	8.03	234	0.345361	1407	4074	posible environmental contamination: bacteriophage
ssRNA phage Esthiorhiza.4_3	NC_073860	2.55	68	0.276309	1087	3934	posible environmental contamination: bacteriophage
Coniothyrium diplodiella negative-stranded RNA virus 1	NC_078858	2.79	124	0.240528	1568	6519	posible environmental contamination: fungi-associated
Hubei picorna-like virus 51	NC_033226	0.55	34	0.15306	1363	8905	associated with dragonfly source material in previous metagenomic study
Murine type C retrovirus	NC_001702	0.24	13	0.14579	1186	8135	posible environmental contamination: associated with mice
PreXMRV-1	NC_007815	0.15	10	0.126144	1034	8197	posible environmental contamination: associated with mice
