## Supplementary data 3 for "Conservation of molecular responses upon viral infection in the non-vascular plant *Marchantia polymorpha*"

### Sheet: Hoja1
Supplementary Data 3; Presence of known and previously unknown viruses in Marchantia individuals
Procedence	Individual	Hubei picorna-virus like 51	Ligustrum necrotic ringspot virus	Tübingen picorna-like virus 1	Bern soberno-like virus 1	Tübingen tombus-like virus 1
Bern	1
	2				x
	3			x	x
	4
	5
	6
Tübingen	1	x	x	x		x
	2	x	x	x		x
	3	x	x	x		x
	4	x	x	x
	5	x		x		x
Cambridge	1			x
	2	x		x
	3	x
