## Supplementary data 8 for "Conservation of molecular responses upon viral infection in the non-vascular plant *Marchantia polymorpha*"

### Sheet: Plaza_BP
Supplementry Data 8; Gene Ontology analysis using PLAZA showing Upregulated Biologial Processes upon TMV infection
ID	Description	GeneRatio	BgRatio	pvalue	p.adjust	qvalue	geneID	Count
GO:0009636	response to xenobiotic stimulus	45/1031	167/11108	2.62718e-11	5.62682e-07	6.20291e-08	Mp1g08960/Mp1g16450/Mp2g02650/Mp2g03050/Mp2g04410/Mp2g07720/Mp2g08350/Mp2g22630/Mp3g01680/Mp3g04180/Mp3g04870/Mp3g12230/Mp3g12240/Mp3g12790/Mp5g01770/Mp5g16180/Mp5g16730/Mp5g21390/Mp5g21400/Mp5g21430/Mp5g21440/Mp5g21490/Mp5g21500/Mp5g21510/Mp5g23110/Mp5g23120/Mp5g23140/Mp6g03330/Mp6g16800/Mp6g19170/Mp6g19800/Mp7g00790/Mp7g06480/Mp7g06550/Mp7g07870/Mp7g07880/Mp7g07890/Mp7g07900/Mp7g07910/Mp7g10930…	45
GO:0042542	response to hydrogen peroxide	28/1031	86/11108	1.49859e-09	1.60482e-05	1.76912e-06	Mp1g08960/Mp1g16450/Mp2g02650/Mp2g04410/Mp2g07720/Mp2g08350/Mp2g22630/Mp3g01680/Mp3g04180/Mp3g04870/Mp3g12790/Mp5g23110/Mp5g23120/Mp5g23140/Mp6g03330/Mp6g16800/Mp6g19170/Mp6g19800/Mp7g06480/Mp7g06550/Mp7g07870/Mp7g07880/Mp7g07890/Mp7g07900/Mp7g07910/Mp7g10930/Mp7g10940/Mp7g11820	28
GO:0000302	response to reactive oxygen species	41/1031	173/11108	1.26884e-08	9.05852e-05	9.98597e-06	Mp1g08960/Mp1g10420/Mp1g16450/Mp1g21930/Mp2g02650/Mp2g04410/Mp2g07720/Mp2g08350/Mp2g22630/Mp3g01680/Mp3g04180/Mp3g04870/Mp3g12790/Mp3g13380/Mp3g16070/Mp3g16080/Mp3g20920/Mp4g01180/Mp4g08320/Mp5g14650/Mp5g23110/Mp5g23120/Mp5g23140/Mp6g03330/Mp6g05600/Mp6g16800/Mp6g18650/Mp6g19170/Mp6g19800/Mp7g06480/Mp7g06550/Mp7g07870/Mp7g07880/Mp7g07890/Mp7g07900/Mp7g07910/Mp7g10930/Mp7g10940/Mp7g11820/Mp7g18570…	41
GO:0046677	response to antibiotic	52/1031	250/11108	1.80004e-08	9.63818e-05	1.0625e-05	Mp1g08960/Mp1g16450/Mp1g21930/Mp2g01710/Mp2g01730/Mp2g02650/Mp2g04410/Mp2g07720/Mp2g08350/Mp2g22630/Mp3g01680/Mp3g02160/Mp3g04180/Mp3g04870/Mp3g10090/Mp3g12640/Mp3g12790/Mp3g13380/Mp3g16070/Mp3g16080/Mp3g17660/Mp4g00180/Mp4g00200/Mp4g01180/Mp4g02740/Mp4g16980/Mp4g22430/Mp5g14650/Mp5g22160/Mp5g23110/Mp5g23120/Mp5g23140/Mp6g03330/Mp6g03790/Mp6g05600/Mp6g16800/Mp6g19170/Mp6g19380/Mp6g19800/Mp7g06480…	52
GO:0009611	response to wounding	47/1031	220/11108	3.69963e-08	0.000158475	1.747e-05	Mp1g04650/Mp1g08170/Mp1g08180/Mp1g08250/Mp1g09920/Mp1g18880/Mp1g19650/Mp1g21930/Mp1g22460/Mp2g09080/Mp2g10330/Mp2g24410/Mp3g00500/Mp3g10100/Mp3g17660/Mp3g22130/Mp4g00180/Mp4g00200/Mp4g01180/Mp4g13890/Mp4g14170/Mp4g14210/Mp4g20440/Mp4g20450/Mp4g20470/Mp4g21360/Mp4g22660/Mp5g02450/Mp5g04140/Mp5g16730/Mp5g20060/Mp5g22160/Mp6g05600/Mp6g06980/Mp6g08530/Mp6g11540/Mp6g16390/Mp6g16430/Mp7g02630/Mp7g09350…	47
GO:0008061	chitin binding	12/1031	22/11108	1.03037e-07	0.000367804	4.05461e-05	Mp1g00210/Mp2g24410/Mp4g01050/Mp4g20440/Mp4g20450/Mp4g20470/Mp5g12520/Mp7g03010/Mp7g03030/Mp7g05420/Mp7g16250/Mpzg00570	12
GO:0009644	response to high light intensity	29/1031	112/11108	2.31818e-07	0.000709286	7.81906e-05	Mp1g16450/Mp1g21930/Mp1g22130/Mp2g02650/Mp2g04410/Mp2g08350/Mp2g22630/Mp3g00500/Mp3g04180/Mp3g20600/Mp3g23840/Mp4g14500/Mp5g01770/Mp5g23110/Mp5g23120/Mp5g23140/Mp6g03330/Mp6g19170/Mp6g19800/Mp7g01100/Mp7g06480/Mp7g07870/Mp7g07880/Mp7g07890/Mp7g07900/Mp7g07910/Mp7g10930/Mp7g10940/Mp7g11820	29
GO:0009808	lignin metabolic process	30/1031	120/11108	3.30746e-07	0.000885478	9.76137e-05	Mp2g07370/Mp2g21090/Mp2g21800/Mp3g02450/Mp3g12230/Mp3g12240/Mp3g13380/Mp3g16070/Mp3g16080/Mp4g04080/Mp4g14170/Mp4g14210/Mp5g02450/Mp5g07740/Mp5g10690/Mp5g10700/Mp5g14650/Mp5g21390/Mp5g21400/Mp5g21430/Mp5g21440/Mp5g21490/Mp5g21500/Mp5g21510/Mp7g00960/Mp7g14880/Mp7g19390/Mp8g05070/Mp8g06360/Mp8g09300	30
GO:0042493	response to drug	68/1031	397/11108	4.03421e-07	0.00096004	0.000105833	Mp1g04360/Mp1g08960/Mp1g16450/Mp1g17420/Mp1g21930/Mp1g27170/Mp2g01710/Mp2g01730/Mp2g02650/Mp2g04410/Mp2g07720/Mp2g08350/Mp2g22630/Mp3g00010/Mp3g01680/Mp3g02160/Mp3g04180/Mp3g04300/Mp3g04870/Mp3g10090/Mp3g11730/Mp3g12640/Mp3g12790/Mp3g13380/Mp3g16070/Mp3g16080/Mp3g17660/Mp4g00180/Mp4g00200/Mp4g01180/Mp4g02740/Mp4g16050/Mp4g16980/Mp4g21360/Mp4g22430/Mp5g14650/Mp5g15000/Mp5g22160/Mp5g23110/Mp5g23120…	68
GO:0009698	phenylpropanoid metabolic process	32/1031	145/11108	2.65446e-06	0.00568524	0.000626732	Mp2g07370/Mp2g09080/Mp2g21090/Mp2g21800/Mp3g02450/Mp3g12230/Mp3g12240/Mp3g13380/Mp3g16070/Mp3g16080/Mp3g20920/Mp4g04080/Mp4g14170/Mp4g14210/Mp5g02450/Mp5g07740/Mp5g10690/Mp5g10700/Mp5g14650/Mp5g21390/Mp5g21400/Mp5g21430/Mp5g21440/Mp5g21490/Mp5g21500/Mp5g21510/Mp7g00960/Mp7g14880/Mp7g19390/Mp8g05070/Mp8g06360/Mp8g09300	32
GO:0009408	response to heat	37/1031	183/11108	4.14925e-06	0.00807886	0.0008906	Mp1g16450/Mp1g18880/Mp1g19650/Mp2g02650/Mp2g04410/Mp2g08350/Mp2g22630/Mp3g04180/Mp3g04300/Mp3g04870/Mp3g09050/Mp3g13380/Mp3g16070/Mp3g16080/Mp4g14510/Mp5g01770/Mp5g08320/Mp5g14650/Mp5g22160/Mp5g23110/Mp5g23120/Mp5g23140/Mp6g03330/Mp6g14980/Mp6g17310/Mp6g19170/Mp6g19800/Mp7g06480/Mp7g07870/Mp7g07880/Mp7g07890/Mp7g07900/Mp7g07910/Mp7g10930/Mp7g10940/Mp7g11820/Mp8g13250	37
GO:0009642	response to light intensity	35/1031	179/11108	1.6124e-05	0.0287783	0.00317247	Mp1g16450/Mp1g21930/Mp1g22130/Mp1g22460/Mp2g02650/Mp2g04410/Mp2g08350/Mp2g22630/Mp3g00500/Mp3g04180/Mp3g04300/Mp3g20600/Mp3g23840/Mp4g14500/Mp4g22430/Mp5g01770/Mp5g02450/Mp5g23110/Mp5g23120/Mp5g23140/Mp6g03330/Mp6g19170/Mp6g19800/Mp7g01100/Mp7g06480/Mp7g07870/Mp7g07880/Mp7g07890/Mp7g07900/Mp7g07910/Mp7g10930/Mp7g10940/Mp7g11820/Mp8g09370/Mpzg00570	35
GO:0006811	ion transport	74/1031	497/11108	2.53801e-05	0.0418141	0.00460952	Mp1g04360/Mp1g08900/Mp1g10420/Mp1g12010/Mp1g12190/Mp1g14610/Mp1g17420/Mp1g18950/Mp1g28040/Mp2g00040/Mp2g01700/Mp2g01720/Mp2g01740/Mp2g01750/Mp2g01800/Mp2g01820/Mp2g03050/Mp2g05910/Mp2g10650/Mp2g12450/Mp2g12490/Mp2g12980/Mp2g18260/Mp2g20600/Mp2g20620/Mp2g20640/Mp2g21040/Mp2g21800/Mp2g22490/Mp2g25900/Mp3g00930/Mp3g01810/Mp3g03580/Mp3g04300/Mp3g07710/Mp3g12410/Mp3g13400/Mp3g16070/Mp3g16080/Mp3g19090…	74
GO:0043225	ATPase-coupled anion transmembrane transporter activity	7/1031	12/11108	3.03253e-05	0.0448869	0.00494826	Mp2g20600/Mp2g20620/Mp2g20640/Mp3g16070/Mp3g16080/Mp4g19280/Mp7g00960	7
GO:0051259	protein complex oligomerization	16/1031	56/11108	3.1632e-05	0.0448869	0.00494826	Mp2g02650/Mp3g04870/Mp3g24910/Mp5g14810/Mp5g23110/Mp5g23120/Mp5g23140/Mp6g19800/Mp7g06480/Mp7g07870/Mp7g07880/Mp7g07890/Mp7g07900/Mp7g07910/Mp7g10930/Mp7g10940	16
GO:0009620	response to fungus	54/1031	334/11108	3.4567e-05	0.0448869	0.00494826	Mp1g18880/Mp1g21930/Mp1g27170/Mp2g01710/Mp2g01730/Mp2g07700/Mp2g08350/Mp2g15400/Mp2g21800/Mp2g21910/Mp2g22600/Mp2g24410/Mp2g25940/Mp3g04870/Mp3g08520/Mp3g10090/Mp3g12210/Mp3g12640/Mp3g13380/Mp3g16070/Mp3g16080/Mp3g17660/Mp3g20920/Mp4g00180/Mp4g00200/Mp4g01180/Mp4g20440/Mp4g20450/Mp4g20470/Mp4g21360/Mp5g01540/Mp5g02450/Mp5g04370/Mp5g14650/Mp5g16180/Mp5g22160/Mp6g03330/Mp6g03790/Mp6g05600/Mp6g11540…	54
GO:0030001	metal ion transport	36/1031	193/11108	3.56284e-05	0.0448869	0.00494826	Mp1g08900/Mp1g12010/Mp1g12190/Mp2g00040/Mp2g01700/Mp2g01720/Mp2g01740/Mp2g01750/Mp2g01800/Mp2g01820/Mp2g03050/Mp2g05910/Mp2g10650/Mp2g12450/Mp2g12490/Mp2g18260/Mp2g21040/Mp2g21800/Mp2g22490/Mp2g25900/Mp3g00930/Mp3g03580/Mp3g13400/Mp5g02190/Mp5g02450/Mp5g03610/Mp5g21230/Mp6g04030/Mp6g04050/Mp6g09000/Mp6g16280/Mp7g17110/Mp7g17120/Mp8g06310/Mp8g09150/Mp8g09300	36
