## Supplementary data 10 for "Conservation of molecular responses upon viral infection in the non-vascular plant *Marchantia polymorpha*"

### Sheet: Revigo_BP_SA 2h up
TermID	Name	Value	LogSize	Frequency	Uniqueness	Dispensability	Representative
GO:0006811	monoatomic ion transport	-1.67518	6.1217	4.40191	1	0	null
GO:0030001	metal ion transport	-1.37966	5.79642	2.08143	1	0.394369	null
*in red are the ones that are not shown in the graph
Supplementary Data 10; GO analysis of the Biological processes shared between DEG upon TMV and SA, dn-OPDA treatments and Mpjaz1 ko plants.

### Sheet: Revigo_BP_SA 6h up
TermID	Name	Value	LogSize	Frequency	Uniqueness	Dispensability	Representative
GO:0000302	response to reactive oxygen species	-1.4863	4.63094	0.142191	0.616385	0.682107	null
GO:0002376	immune system process	-2.57894	5.20712	0.535878	1	0	null
GO:0006955	immune response	-2.18586	5.08091	0.400732	0.737151	0.271816	null
GO:0045087	innate immune response	-2.35861	4.69658	0.165394	0.595747	0.872341	6955
GO:0009056	catabolic process	-2.57894	6.26047	6.05918	0.977941	0.0354542	null
GO:0009407	toxin catabolic process	-1.76748	3.42062	0.00875783	0.553372	0.611182	null
GO:0009410	response to xenobiotic stimulus	-2.55042	4.36711	0.0774534	0.711794	0.235692	null
GO:0009414	response to water deprivation	-2.06699	3.79886	0.0209283	0.639634	0.411869	null
GO:0009415	response to water	-2.01398	3.85388	0.0237556	0.679616	0.911162	9414
GO:0009611	response to wounding	-2.78679	4.55445	0.11923	0.727741	0	null
GO:0009617	response to bacterium	-2.57894	4.64262	0.146069	0.658312	0.246968	null
GO:0009620	response to fungus	-1.9597	4.45684	0.0952286	0.666904	0.701165	9617
GO:0042742	defense response to bacterium	-2.55766	4.50329	0.105979	0.634671	0.70677	9617
GO:0050832	defense response to fungus	-1.89463	4.35664	0.0756074	0.641786	0.709086	9617
GO:0098542	defense response to other organism	-1.91418	5.30217	0.666986	0.595443	0.819443	9617
GO:0009636	response to toxic substance	-2.01398	5.4712	0.984347	0.662072	0.546461	null
GO:0010200	response to chitin	-1.74654	2.48144	0.00100451	0.739508	0.513028	null
GO:0019439	aromatic compound catabolic process	-1.52363	5.57208	1.24172	0.796995	0.532364	null
GO:0019748	secondary metabolic process	-1.78297	5.0859	0.405362	0.981803	0.020875	null
GO:0042447	hormone catabolic process	-1.35046	2.66652	0.00154002	0.86695	0.267523	null
GO:0046244	salicylic acid catabolic process	-1.5456	1	2.99e-05	0.831209	0.366834	null
GO:0046274	lignin catabolic process	-2.1647	3.73949	0.0182541	0.741117	0	null
GO:0009808	lignin metabolic process	-1.54974	3.90773	0.0268922	0.803476	0.847417	46274
GO:0046271	phenylpropanoid catabolic process	-2.1647	3.77203	0.0196744	0.740254	0.828264	46274
GO:0046677	response to antibiotic	-1.54974	4.84556	0.233075	0.691779	0.602818	null
GO:0051552	flavone metabolic process	-1.74654	2.48996	0.00102446	0.853213	0.0216172	null
GO:0051553	flavone biosynthetic process	-1.78297	2.36922	0.000775	0.827534	0.970186	51552
GO:0051554	flavonol metabolic process	-1.78297	2.30535	0.000668562	0.810771	0.963767	51552
GO:0051555	flavonol biosynthetic process	-1.78297	2.30103	0.00066191	0.810824	0.744221	51552
GO:0080134	regulation of response to stress	-1.33285	5.05063	0.373743	0.984253	0.117486	null
GO:0090487	secondary metabolite catabolic process	-1.76748	0.778151	1.66e-05	0.833976	0.453037	null
GO:1900384	regulation of flavonol biosynthetic process	-2.57894	1.30103	6.32e-05	0.987132	0	null
GO:1901361	organic cyclic compound catabolic process	-1.38025	5.57755	1.25746	0.819407	0.60098	null
*in red are the ones that are not shown in the graph

### Sheet: Revigo_BP_SA 12h up
TermID	Name	Value	LogSize	Frequency	Uniqueness	Dispensability	Representative
GO:0000302	response to reactive oxygen species	-5.01728	4.63094	0.142191	0.551902	0.510378	null
GO:0009408	response to heat	-5.01728	4.70251	0.167666	0.570704	0.262997	null
GO:0009410	response to xenobiotic stimulus	-5.01728	4.36711	0.0774534	0.620555	0.486934	null
GO:0009636	response to toxic substance	-3.37257	5.4712	0.984347	0.565615	0.602818	null
GO:0009642	response to light intensity	-2.23632	3.50037	0.010524	0.642362	0.670488	null
GO:0009644	response to high light intensity	-2.55439	3.25091	0.00592393	0.650538	0.641991	null
GO:0042542	response to hydrogen peroxide	-4.47108	3.73608	0.0181111	0.593542	0.676965	null
GO:0046348	amino sugar catabolic process	-1.31114	4.44408	0.0924712	0.529927	0	null
GO:0006026	aminoglycan catabolic process	-1.31114	4.79312	0.206566	0.559935	0.797783	46348
GO:0006030	chitin metabolic process	-1.31114	4.33624	0.0721382	0.522587	0.908664	46348
GO:0006032	chitin catabolic process	-1.31114	4.25404	0.0596983	0.508834	0.818379	46348
GO:1901072	glucosamine-containing compound catabolic process	-1.31114	4.25907	0.0603935	0.508593	0.940917	46348
GO:0046677	response to antibiotic	-5.07727	4.84556	0.233075	0.597484	0	null
*in red are the ones that are not shown in the graph

### Sheet: Revigo_BP_Mpjaz-1KO up
TermID	Name	Value	LogSize	Frequency	Uniqueness	Dispensability	Representative
GO:0009056	catabolic process	-2.93775	6.26047	6.05918	0.983318	0.0335036	null
GO:0009611	response to wounding	-1.9079	4.55445	0.11923	0.686925	0.25011	null
GO:0009615	response to virus	-2.4275	4.71498	0.172552	0.567154	0	null
GO:0051607	defense response to virus	-1.34938	4.67305	0.15667	0.499794	0.737504	9615
GO:0044242	cellular lipid catabolic process	-1.34938	4.87574	0.249849	0.983318	0	null
*in red are the ones that are not shown in the graph

### Sheet: Revigo_BP_dn-OPDA
TermID	Name	Value	LogSize	Frequency	Uniqueness	Dispensability	Representative
GO:0006559	L-phenylalanine catabolic process	-2.81486	4.25983	0.0604999	0.367406	0.682455	null
GO:0006558	L-phenylalanine metabolic process	-2.4225	4.47513	0.0993264	0.52964	0.964432	6559
GO:1902222	erythrose 4-phosphate/phosphoenolpyruvate family amino acid catabolic process	-2.81486	4.25983	0.0604999	0.402164	0.93217	6559
GO:0009611	response to wounding	-4.4168	4.55445	0.11923	0.979922	0	null
GO:0009698	phenylpropanoid metabolic process	-1.44529	4.39243	0.0821034	0.664735	0.698231	null
GO:0044550	secondary metabolite biosynthetic process	-1.3915	4.96826	0.309172	0.71469	0.851572	9698
GO:0009819	drought recovery	-2.84854	1.89763	0.000259442	0.979922	0.292606	null
GO:0010817	regulation of hormone levels	-1.73167	4.76833	0.195107	0.929673	0.442896	null
GO:0018958	phenol-containing compound metabolic process	-1.49711	4.51256	0.108267	0.743305	0.654951	null
GO:0019336	phenol-containing compound catabolic process	-2.91786	3.84967	0.0235261	0.466301	0.511005	null
GO:0009696	salicylic acid metabolic process	-1.84256	3.0667	0.003875	0.588339	0.736872	19336
GO:0031407	oxylipin metabolic process	-1.73167	3.63528	0.0143591	0.714236	0.30677	null
GO:0032787	monocarboxylic acid metabolic process	-1.84256	5.90427	2.66821	0.592033	0.477651	null
GO:0042447	hormone catabolic process	-2.91786	2.66652	0.00154002	0.657077	0.312848	null
GO:0042445	hormone metabolic process	-1.92722	4.59263	0.130187	0.876454	0.702643	42447
GO:0042537	benzene-containing compound metabolic process	-1.69165	4.76578	0.193963	0.847192	0.0599725	null
GO:0044282	small molecule catabolic process	-1.84256	5.67896	1.58821	0.508368	0.532145	null
GO:0046244	salicylic acid catabolic process	-3.02465	1	2.99e-05	0.535535	0.583573	null
GO:0046274	lignin catabolic process	-2.91786	3.73949	0.0182541	0.399041	0.481691	null
GO:0009699	phenylpropanoid biosynthetic process	-1.92722	4.16862	0.0490379	0.640057	0.878932	46274
GO:0009808	lignin metabolic process	-1.80815	3.90773	0.0268922	0.650595	0.896272	46274
GO:0046271	phenylpropanoid catabolic process	-2.91786	3.77203	0.0196744	0.396923	0.828264	46274
GO:0072329	monocarboxylic acid catabolic process	-3.15032	4.97828	0.31639	0.391218	0	null
GO:0009063	amino acid catabolic process	-1.32352	5.32827	0.70829	0.361417	0.930771	72329
GO:0009074	aromatic amino acid family catabolic process	-2.66021	4.707	0.169409	0.361849	0.740355	72329
GO:0016054	organic acid catabolic process	-2.38288	5.5375	1.14669	0.371707	0.905005	72329
GO:0046395	carboxylic acid catabolic process	-2.38288	5.50588	1.06617	0.355795	0.857926	72329
GO:1901606	alpha-amino acid catabolic process	-1.3915	5.24342	0.582587	0.362369	0.911998	72329
GO:1901616	organic hydroxy compound catabolic process	-2.10591	4.6427	0.146096	0.547354	0.587777	null
GO:1902221	erythrose 4-phosphate/phosphoenolpyruvate family amino acid metabolic process	-2.4225	4.47513	0.0993264	0.636665	0.353596	null
*in red are the ones that are not shown in the graph

### Sheet: Revigo_BP_SA 12h down
TermID	Name	Value	LogSize	Frequency	Uniqueness	Dispensability	Representative
GO:0010310	regulation of hydrogen peroxide metabolic process	-1.52213	2.72181	0.00174957	0.889496	0	null
GO:0010337	regulation of salicylic acid metabolic process	-1.45943	2.77743	0.00198906	0.889496	0.170608	null
GO:0018958	phenol-containing compound metabolic process	-2.26799	4.51256	0.108267	0.902571	0.149888	null
GO:0042537	benzene-containing compound metabolic process	-2.26799	4.76578	0.193963	0.902571	0	null

### Sheet: Revigo_BP_Mpjaz-1KO down
TermID	Name	Value	LogSize	Frequency	Uniqueness	Dispensability	Representative
GO:0006414	translational elongation	-2.77286	5.13943	0.458537	0.953715	0.06357	null
GO:0007017	microtubule-based process	-1.44276	5.4	0.835493	0.991123	0.010437	null
GO:0009637	response to blue light	-3.88768	3.82924	0.0224451	0.763454	0.64961	null
GO:0009639	response to red or far red light	-2.57982	3.82795	0.0223785	0.763487	0.753728	9637
GO:0009645	response to low light intensity stimulus	-4.97469	2.2878	0.000641953	0.797806	0	null
GO:0009750	response to fructose	-2.83723	2.75205	0.00187597	0.720264	0.511774	null
GO:0009746	response to hexose	-2.10427	3.72632	0.0177086	0.689787	0.883057	9750
GO:0034284	response to monosaccharide	-2.03345	3.73392	0.0180212	0.691346	0.944344	9750
GO:0009768	photosynthesis, light harvesting in photosystem I	-4.6073	3.0465	0.00369871	0.912728	0.0445879	null
GO:0009765	photosynthesis, light harvesting	-3.81826	3.91376	0.027268	0.911862	0.761329	9768
GO:0009769	photosynthesis, light harvesting in photosystem II	-4.21896	1.32222	6.65e-05	0.92289	0.671766	null
GO:0009825	multidimensional cell growth	-1.72823	2.71933	0.00173959	0.994033	0.00578536	null
GO:0010191	mucilage metabolic process	-2.26822	2.60638	0.00134045	0.974298	0.0419502	null
GO:0010218	response to far red light	-3.89088	2.65896	0.00151341	0.782612	0.54946	null
GO:0010114	response to red light	-3.49216	2.94399	0.00292039	0.776588	0.780226	10218
GO:0015979	photosynthesis	-1.34223	4.84127	0.230784	0.965675	0.0599355	null
GO:0016999	antibiotic metabolic process	-2.77286	4.67595	0.157721	0.986719	0.0237856	null
GO:0017001	antibiotic catabolic process	-4.04479	4.07799	0.0398011	0.958061	0.363473	null
GO:0040007	growth	-1.59148	4.45793	0.095468	1	0	null
GO:0042178	xenobiotic catabolic process	-3.25332	4.11962	0.0438058	0.694662	0.553798	null
GO:0042744	hydrogen peroxide catabolic process	-4.32514	4.58438	0.127735	0.869561	0.0571218	null
GO:0042743	hydrogen peroxide metabolic process	-3.88768	4.59026	0.129478	0.90262	0.889623	42744
GO:0045229	external encapsulating structure organization	-2.20279	5.48854	1.02443	0.968744	0.00929361	null
GO:0048359	mucilage metabolic process involved in seed coat development	-2.90807	2.4183	0.000868133	0.862087	0.0409142	null
GO:0010192	mucilage biosynthetic process	-2.51221	2.58206	0.00126727	0.885757	0.978594	48359
GO:0010214	seed coat development	-1.62178	2.7356	0.00180612	0.936136	0.716501	48359
GO:0048354	mucilage biosynthetic process involved in seed coat development	-2.50951	2.35218	0.000745064	0.857245	0.956439	48359
GO:0071229	cellular response to acid chemical	-2.57812	3.82905	0.0224351	0.733795	0.529007	null
GO:0009269	response to desiccation	-2.26822	3.28081	0.00634635	0.644541	0.848102	71229
GO:0071396	cellular response to lipid	-3.49216	4.63555	0.143711	0.679802	0.177013	null
GO:0071215	cellular response to abscisic acid stimulus	-3.62527	4.00056	0.0333017	0.653106	0.856939	71396
GO:0097306	cellular response to alcohol	-3.62527	4.12186	0.044032	0.676784	0.918059	71396
GO:0071495	cellular response to endogenous stimulus	-1.50351	5.21391	0.544319	0.786149	0.278519	null
GO:0032870	cellular response to hormone stimulus	-1.59148	5.03309	0.358951	0.644755	0.921711	71495
GO:0071554	cell wall organization or biogenesis	-2.0918	5.56353	1.21753	0.990856	0.0108742	null
GO:0071555	cell wall organization	-1.66771	5.41544	0.865735	0.968861	0.504692	null
GO:0072593	reactive oxygen species metabolic process	-5.62709	4.89958	0.263949	0.965378	0	null
GO:0090332	stomatal closure	-1.86003	2.21219	0.000538841	0.994384	0.0054101	null
GO:0090333	regulation of stomatal closure	-3.21169	3.01199	0.00341599	0.977162	0.12713	null
GO:1901701	cellular response to oxygen-containing compound	-1.31275	5.09707	0.415926	0.656955	0.657431	null
GO:1903409	reactive oxygen species biosynthetic process	-2.57128	2.66652	0.00154002	0.911564	0.667433	null
GO:2000377	regulation of reactive oxygen species metabolic process	-1.62178	3.70646	0.016917	0.967265	0.203023	null
GO:2000379	positive regulation of reactive oxygen species metabolic process	-3.89088	3.30168	0.00665901	0.90826	0	null
GO:1903426	regulation of reactive oxygen species biosynthetic process	-3.89088	3.16137	0.00481964	0.909073	0.887975	2000379
GO:1903428	positive regulation of reactive oxygen species biosynthetic process	-4.21896	2.76864	0.00194914	0.91141	0.848688	2000379
*in red are the ones that are not shown in the graph
