## Supplementary data 11 for "Conservation of molecular responses upon viral infection in the non-vascular plant *Marchantia polymorpha*"

### Sheet: Plaza BP UP  TMV, SA 6h, dnOPDA
	ID	Description	GeneRatio	BgRatio	pvalue	p.adjust	qvalue	geneID	Count
GO:0009611	GO:0009611	response to wounding	10/49	220/11108	3.16764e-08	8.37243e-05	1.00698e-05	Mp5g22160/Mp8g12150/Mp5g20060/Mp7g09350/Mp4g14110/Mp4g14170/Mp4g14210/Mp7g14880/Mp6g08530/Mp6g05600	10
GO:0016747	GO:0016747	transferase activity, transferring acyl groups other than amino-acyl groups	9/49	186/11108	9.83647e-08	0.000129995	1.56348e-05	Mp4g14180/Mp4g18370/Mp7g14930/Mp7g14890/Mp4g14100/Mp4g14220/Mp4g14120/Mp1g28940/Mp4g14150	9
GO:0045548	GO:0045548	phenylalanine ammonia-lyase activity	4/49	12/11108	1.61179e-07	0.000142005	1.70794e-05	Mp4g14110/Mp4g14170/Mp4g14210/Mp7g14880	4
GO:0046244	GO:0046244	salicylic acid catabolic process	4/49	14/11108	3.23831e-07	0.000201535	2.42391e-05	Mp4g14110/Mp4g14170/Mp4g14210/Mp7g14880	4
GO:0016746	GO:0016746	transferase activity, transferring acyl groups	9/49	219/11108	3.95611e-07	0.000201535	2.42391e-05	Mp4g14180/Mp4g18370/Mp7g14930/Mp7g14890/Mp4g14100/Mp4g14220/Mp4g14120/Mp1g28940/Mp4g14150	9
GO:0016841	GO:0016841	ammonia-lyase activity	4/49	16/11108	5.84975e-07	0.000201535	2.42391e-05	Mp4g14110/Mp4g14170/Mp4g14210/Mp7g14880	4
GO:0042447	GO:0042447	hormone catabolic process	4/49	16/11108	5.84975e-07	0.000201535	2.42391e-05	Mp4g14110/Mp4g14170/Mp4g14210/Mp7g14880	4
GO:0019336	GO:0019336	phenol-containing compound catabolic process	4/49	17/11108	7.6249e-07	0.000201535	2.42391e-05	Mp4g14110/Mp4g14170/Mp4g14210/Mp7g14880	4
GO:0046271	GO:0046271	phenylpropanoid catabolic process	4/49	17/11108	7.6249e-07	0.000201535	2.42391e-05	Mp4g14110/Mp4g14170/Mp4g14210/Mp7g14880	4
GO:0046274	GO:0046274	lignin catabolic process	4/49	17/11108	7.6249e-07	0.000201535	2.42391e-05	Mp4g14110/Mp4g14170/Mp4g14210/Mp7g14880	4
GO:0009819	GO:0009819	drought recovery	4/49	18/11108	9.77168e-07	0.000234797	2.82397e-05	Mp4g14110/Mp4g14170/Mp4g14210/Mp7g14880	4
GO:0006559	GO:0006559	L-phenylalanine catabolic process	4/49	19/11108	1.23374e-06	0.000250839	3.01691e-05	Mp4g14110/Mp4g14170/Mp4g14210/Mp7g14880	4
GO:1902222	GO:1902222	erythrose 4-phosphate/phosphoenolpyruvate family amino acid catabolic process	4/49	19/11108	1.23374e-06	0.000250839	3.01691e-05	Mp4g14110/Mp4g14170/Mp4g14210/Mp7g14880	4
GO:0009074	GO:0009074	aromatic amino acid family catabolic process	4/49	21/11108	1.89271e-06	0.000357333	4.29774e-05	Mp4g14110/Mp4g14170/Mp4g14210/Mp7g14880	4
GO:0072329	GO:0072329	monocarboxylic acid catabolic process	5/49	50/11108	2.47274e-06	0.000435716	5.24048e-05	Mp3g01250/Mp4g14110/Mp4g14170/Mp4g14210/Mp7g14880	5
GO:0016840	GO:0016840	carbon-nitrogen lyase activity	4/49	23/11108	2.78222e-06	0.000459608	5.52784e-05	Mp4g14110/Mp4g14170/Mp4g14210/Mp7g14880	4
GO:0006558	GO:0006558	L-phenylalanine metabolic process	4/49	25/11108	3.9489e-06	0.000579856	6.97409e-05	Mp4g14110/Mp4g14170/Mp4g14210/Mp7g14880	4
GO:1902221	GO:1902221	erythrose 4-phosphate/phosphoenolpyruvate family amino acid metabolic process	4/49	25/11108	3.9489e-06	0.000579856	6.97409e-05	Mp4g14110/Mp4g14170/Mp4g14210/Mp7g14880	4
GO:1901616	GO:1901616	organic hydroxy compound catabolic process	4/49	31/11108	9.63306e-06	0.00134007	0.000161174	Mp4g14110/Mp4g14170/Mp4g14210/Mp7g14880	4
GO:0009696	GO:0009696	salicylic acid metabolic process	4/49	38/11108	2.20916e-05	0.00291953	0.000351141	Mp4g14110/Mp4g14170/Mp4g14210/Mp7g14880	4
GO:0042537	GO:0042537	benzene-containing compound metabolic process	4/49	43/11108	3.63411e-05	0.00457398	0.000550126	Mp4g14110/Mp4g14170/Mp4g14210/Mp7g14880	4
GO:0031407	GO:0031407	oxylipin metabolic process	3/49	16/11108	4.3389e-05	0.00494955	0.000595297	Mp5g21760/Mp5g21770/Mp6g05600	3
GO:0016054	GO:0016054	organic acid catabolic process	5/49	90/11108	4.49429e-05	0.00494955	0.000595297	Mp3g01250/Mp4g14110/Mp4g14170/Mp4g14210/Mp7g14880	5
GO:0046395	GO:0046395	carboxylic acid catabolic process	5/49	90/11108	4.49429e-05	0.00494955	0.000595297	Mp3g01250/Mp4g14110/Mp4g14170/Mp4g14210/Mp7g14880	5
GO:0018958	GO:0018958	phenol-containing compound metabolic process	4/49	49/11108	6.11913e-05	0.00646942	0.000778096	Mp4g14110/Mp4g14170/Mp4g14210/Mp7g14880	4
GO:1901606	GO:1901606	alpha-amino acid catabolic process	4/49	53/11108	8.34818e-05	0.00848661	0.00102071	Mp4g14110/Mp4g14170/Mp4g14210/Mp7g14880	4
GO:0009063	GO:0009063	cellular amino acid catabolic process	4/49	56/11108	0.000103699	0.0101514	0.00122094	Mp4g14110/Mp4g14170/Mp4g14210/Mp7g14880	4
GO:0009699	GO:0009699	phenylpropanoid biosynthetic process	5/49	111/11108	0.000122285	0.0115433	0.00138835	Mp4g14110/Mp4g14170/Mp4g14210/Mp7g14880/Mp5g10700	5
GO:0044282	GO:0044282	small molecule catabolic process	5/49	117/11108	0.000156729	0.0142846	0.00171805	Mp3g01250/Mp4g14110/Mp4g14170/Mp4g14210/Mp7g14880	5
GO:0009072	GO:0009072	aromatic amino acid family metabolic process	4/49	63/11108	0.000164411	0.0144852	0.00174218	Mp4g14110/Mp4g14170/Mp4g14210/Mp7g14880	4
GO:0009808	GO:0009808	lignin metabolic process	5/49	120/11108	0.000176514	0.0150499	0.00181009	Mp4g14110/Mp4g14170/Mp4g14210/Mp7g14880/Mp5g10700	5
GO:0032787	GO:0032787	monocarboxylic acid metabolic process	8/49	369/11108	0.000188026	0.0155305	0.00186789	Mp5g21760/Mp5g21770/Mp3g01250/Mp4g14110/Mp4g14170/Mp4g14210/Mp7g14880/Mp6g05600	8
GO:0010224	GO:0010224	response to UV-B	4/49	73/11108	0.00029086	0.0232963	0.00280191	Mp4g14110/Mp4g14170/Mp4g14210/Mp7g14880	4
GO:0009698	GO:0009698	phenylpropanoid metabolic process	5/49	145/11108	0.000424905	0.0330315	0.00397279	Mp4g14110/Mp4g14170/Mp4g14210/Mp7g14880/Mp5g10700	5
GO:0044550	GO:0044550	secondary metabolite biosynthetic process	5/49	150/11108	0.000496328	0.0374815	0.004508	Mp4g14110/Mp4g14170/Mp4g14210/Mp7g14880/Mp5g10700	5
GO:0019748	GO:0019748	secondary metabolic process	6/49	234/11108	0.000537257	0.0394453	0.0047442	Mp5g22160/Mp4g14110/Mp4g14170/Mp4g14210/Mp7g14880/Mp5g10700	6
GO:0042445	GO:0042445	hormone metabolic process	5/49	161/11108	0.000685038	0.048936	0.00588567	Mp4g14110/Mp4g14170/Mp4g14210/Mp7g14880/Mp6g05600	5
GO:0080167	GO:0080167	response to karrikin	5/49	162/11108	0.000704529	0.049004	0.00589384	Mp8g08710/Mp4g14110/Mp4g14170/Mp4g14210/Mp7g14880	5
Supplementary Data 11; GO analysis of the Biological processes shared between DEG upon TMV and SA, dn-OPDA treatments and Mpjaz-1 ko plants.

### Sheet: Revigo_BP-UP_TMV,SA6h, OPDA
TermID	Name	Value	LogSize	Frequency	Uniqueness	Dispensability	Representative
GO:0006558	L-phenylalanine metabolic process	NaN	4.47513	0.0993264	0.544704	0.46527	null
GO:0006559	L-phenylalanine catabolic process	NaN	4.25983	0.0604999	0.394925	0.964432	6558
GO:1902222	erythrose 4-phosphate/phosphoenolpyruvate family amino acid catabolic process	NaN	4.25983	0.0604999	0.42749	0.964432	6558
GO:0009072	aromatic amino acid metabolic process	NaN	5.33841	0.725031	0.568201	0.523974	null
GO:0009611	response to wounding	NaN	4.55445	0.11923	0.958973	0	null
GO:0009696	salicylic acid metabolic process	NaN	3.0667	0.003875	0.606848	0.515001	null
GO:0019336	phenol-containing compound catabolic process	NaN	3.84967	0.0235261	0.5003	0.736872	9696
GO:0009819	drought recovery	NaN	1.89763	0.000259442	0.928728	0.407726	null
GO:0010224	response to UV-B	NaN	3.31387	0.00684861	0.930632	0.46807	null
GO:0018958	phenol-containing compound metabolic process	NaN	4.51256	0.108267	0.755367	0.149888	null
GO:0019748	secondary metabolic process	NaN	5.0859	0.405362	0.958233	0	null
GO:0031407	oxylipin metabolic process	NaN	3.63528	0.0143591	0.720528	0.0476847	null
GO:0032787	monocarboxylic acid metabolic process	NaN	5.90427	2.66821	0.598564	0.425138	null
GO:0042445	hormone metabolic process	NaN	4.59263	0.130187	0.920116	0.0242498	null
GO:0042447	hormone catabolic process	NaN	2.66652	0.00154002	0.707397	0.702643	42445
GO:0042537	benzene-containing compound metabolic process	NaN	4.76578	0.193963	0.849393	0.0250724	null
GO:0044282	small molecule catabolic process	NaN	5.67896	1.58821	0.529866	0.289572	null
GO:0044550	secondary metabolite biosynthetic process	NaN	4.96826	0.309172	0.736527	0.0261081	null
GO:0009698	phenylpropanoid metabolic process	NaN	4.39243	0.0821034	0.683611	0.851572	44550
GO:0009699	phenylpropanoid biosynthetic process	NaN	4.16862	0.0490379	0.661294	0.896272	44550
GO:0009808	lignin metabolic process	NaN	3.90773	0.0268922	0.671414	0.783682	44550
GO:0046271	phenylpropanoid catabolic process	NaN	3.77203	0.0196744	0.434938	0.847417	44550
GO:0046274	lignin catabolic process	NaN	3.73949	0.0182541	0.436985	0.843645	44550
GO:0046244	salicylic acid catabolic process	NaN	1	2.99356e-05	0.561719	0.541773	null
GO:0046395	carboxylic acid catabolic process	NaN	5.50588	1.06617	0.382679	0.606593	null
GO:0009063	amino acid catabolic process	NaN	5.32827	0.70829	0.384772	0.930771	46395
GO:0009074	aromatic amino acid family catabolic process	NaN	4.707	0.169409	0.388044	0.808858	46395
GO:0016054	organic acid catabolic process	NaN	5.5375	1.14669	0.39776	0.905005	46395
GO:0072329	monocarboxylic acid catabolic process	NaN	4.97828	0.31639	0.418172	0.857926	46395
GO:1901606	alpha-amino acid catabolic process	NaN	5.24342	0.582587	0.386101	0.911998	46395
GO:0080167	response to karrikin	NaN	2.04139	0.000362554	0.935703	0.170045	null
GO:1901616	organic hydroxy compound catabolic process	NaN	4.6427	0.146096	0.581062	0.654951	null
GO:1902221	erythrose 4-phosphate/phosphoenolpyruvate family amino acid metabolic process	NaN	4.47513	0.0993264	0.642584	0.284223	null

### Sheet: PLAZA BP UP TMV, SA 6h, jazKO
	ID	Description	GeneRatio	BgRatio	pvalue	p.adjust	qvalue	geneID	Count
GO:0009615	GO:0009615	response to virus	5/49	61/11108	6.69522e-06	0.0262108	0.00287542	Mp5g21760/Mp5g21770/Mp7g06550/Mp2g21910/Mp3g17660	5
GO:0047372	GO:0047372	acylglycerol lipase activity	3/49	13/11108	2.23669e-05	0.0391684	0.00429692	Mp5g21760/Mp5g21770/Mp5g08770	3
GO:0051607	GO:0051607	defense response to virus	4/49	41/11108	3.00153e-05	0.0391684	0.00429692	Mp5g21760/Mp5g21770/Mp7g06550/Mp3g17660	4
Supplementary Data 11; GO analysis of the Biological processes shared between DEG upon TMV and SA, dn-OPDA treatments and Mpjaz-1 ko plants.
